# Hallmarks of basidiomycete soft- and white-rot in wood-decay -omics data of *Armillaria*

**DOI:** 10.1101/2020.05.04.075879

**Authors:** Neha Sahu, Zsolt Merényi, Balázs Bálint, Brigitta Kiss, György Sipos, Rebecca Owens, László G. Nagy

## Abstract

The genus *Armillaria* spp. (Fungi, Basidiomycota) includes devastating pathogens of temperate forests and saprotrophs that decay wood. Pathogenic and saprotrophic *Armillaria* species can efficiently colonize and decay woody substrates, however, mechanisms of wood penetration and colonization are poorly known. We assayed the colonization and decay of autoclaved spruce roots using the conifer-specialists *Armillaria ostoyae* and *A. cepistipes* using transcriptomic and proteomic data. Transcript and protein levels were altered more extensively in the saprotrophic *A. cepistipes* than in the pathogenic *A. ostoyae* and in invasive mycelia of both species compared to their rhizomorphs. Diverse suites of carbohydrate-active enzyme genes (CAZymes), in particular pectinolytic ones and expansins, were upregulated in both species, whereas ligninolytic genes were mostly downregulated. Our gene expression data, together with previous comparative genomic and decay-chemistry analyses suggest that wood decay by *Armillaria* differs from that of typical white-rot fungi and shows features resembling soft rot. We propose that *Armillaria* species have modified the ancestral white-rot machinery so that it allows for selective ligninolysis based on environmental conditions and/or host types.
