## Supplementary material for "Hallmarks of basidiomycete soft- and white-rot in wood-decay -omics data of *Armillaria*": Tab S1

### Sheet: A. ostoyae
Sample	NumReads	Mapped with OK pairs	Mapped with broken pairs	Unmapped	Counted Fragment	Uncounted Fragment	Mapping Percentage
M1	59407840	38419740	4744171	16243929	19209870	10494050	72.66		Strain used in this study	Armillaria ostoyae C18 (diploid)
M2	68815312	45313820	5040802	18460690	22656910	11750746	73.17		Reference sequence	Armillaria ostoyae C18 (diploid) genome (https://www.ncbi.nlm.nih.gov/genome/?term=FUEG00000000)
M3	68993344	43256430	2086387	23650527	21628215	12868457	65.72
NIM1	59204146	40107724	4027792	15068630	20053862	9548211	74.55
NIM2	93407736	68110094	5432782	19864860	34055047	12648821	78.73
NIM3	56261084	36130748	3947806	16182530	18065374	10065168	71.24
NIR1	66213364	39645678	4602215	21965471	19822839	13283843	66.83
NIR2	67270158	40207146	4398016	22664996	20103573	13531506	66.31
NIR3	63957154	34089496	4446222	25421436	17044748	14933829	60.25
R1	71727112	45421496	5040933	21264683	22710748	13152808	70.35
R2	59613214	36895124	4713632	18004458	18447562	11359045	69.8
R3	68673664	41246512	3978522	23448630	20623256	13713576	65.85

### Sheet: A. cepistipes
Sample	NumReads	Mapped with OK pairs	Mapped with broken pairs	Unmapped	Counted Fragment	Uncounted Fragment	Mapping Percentage
M1	56540646	18347212	1495861	36697573	9173606	19096717	35.0952		Strain used in this study	Armillaria cepistipes B2 (diploid)
M2	59895510	23935866	2249725	33709919	11967933	17979822	43.7188		Reference sequence	Armillaria cepistipes B5 (haploid); Armcep1_GeneCatalog_transcripts_20170112.nt from JGI (https://mycocosm.jgi.doe.gov/Armcep1/Armcep1.home.html)
M3	61098678	23803900	2107697	35187081	11901950	18647389	42.4094
NIM1	54996442	19090610	1766091	34139741	9545305	17952916	37.9237
NIM2	73900056	26304174	2564465	45031417	13152087	23797941	39.0644
NIM3	55850842	20822702	1927543	33100597	10411351	17514070	40.7339
NIR1	52123296	15504662	1400850	35217784	7752331	18309317	32.4337
NIR2	54046386	17232706	1504369	35309311	8616353	18406840	34.6685
NIR3	46729512	16529560	1402544	28797408	8264780	15099976	38.3743
R1	54590892	20175198	1635353	32780341	10087599	17207847	39.9527
R2	52565878	19319758	1634117	31612003	9659879	16623060	39.8621
R3	57311108	21017668	1791569	34501871	10508834	18146720	39.799
RR1	52595142	21094538	2103308	29397296	10547269	15750302	44.1064
RR2	56795324	25154018	2054782	29586524	12577009	15820653	47.9068
RR3	50638320	19645522	1943338	29049460	9822761	15496399	42.6334
