## Supplementary material for "Hallmarks of basidiomycete soft- and white-rot in wood-decay -omics data of *Armillaria*": Tab S4

### Sheet: Key for headers
Name of the species
GO_ID	Category	Type	Term	Annotated	Significant	topgoFisher	Gene_Ratio
Gene Ontology (GO) ID	Category of tissue type comparison and differential expression (e.g. MvsNIM_Upreg)	Type of gene ontology (BP/MF/CC)	GO annotation	Number of specific GO_ID annoated in the species (eg, number of GO_ID "A2" in "Armillaria ostoyae"	Number of specific GO_ID annoated in the specific category (e.g., number of GO_ID "A2" in "MvsNIM_upreg" in "Armillaria ostoaye"	p-value in the topGO fisher	Ratio of Significant to Annotated GO_IDs

### Sheet: MvsNIM_RvsNIR_RNASeq
Armillaria ostoyae									Armillaria cepistipes
GO_ID	Category	Type	Term	Annotated	Significant	topgoFisher	Gene_Ratio		GO_ID	Category	Type	Term	Annotated	Significant	topgoFisher	Gene_Ratio
GO:0055114	MvsNIM_upreg	BP	oxidation-reduction process	1000	76	0.00094	0.076		GO:0006412	MvsNIM_upreg	BP	translation	189	68	2.3e-10	0.359788
GO:0006629	MvsNIM_upreg	BP	lipid metabolic process	189	14	0.00102	0.0740741		GO:0005975	MvsNIM_upreg	BP	carbohydrate metabolic process	275	87	9.2e-09	0.316364
GO:0006241	MvsNIM_upreg	BP	CTP biosynthetic process	3	2	0.00873	0.666667		GO:0006270	MvsNIM_upreg	BP	DNA replication initiation	7	7	2e-06	1
GO:0046373	MvsNIM_upreg	BP	L-arabinose metabolic process	4	2	0.01682	0.5		GO:0007018	MvsNIM_upreg	BP	microtubule-based movement	13	7	0.0015	0.538462
GO:0009098	MvsNIM_upreg	BP	leucine biosynthetic process	4	2	0.01682	0.5		GO:0009395	MvsNIM_upreg	BP	phospholipid catabolic process	4	4	0.0036	1
GO:0006189	MvsNIM_upreg	BP	de novo' IMP biosynthetic process	5	2	0.02702	0.4		GO:0055114	MvsNIM_upreg	BP	oxidation-reduction process	1084	199	0.0045	0.183579
GO:0034755	MvsNIM_upreg	BP	iron ion transmembrane transport	5	2	0.02702	0.4		GO:0046416	MvsNIM_upreg	BP	D-amino acid metabolic process	6	4	0.0065	0.666667
GO:0055085	MvsNIM_upreg	BP	transmembrane transport	513	38	0.0329	0.0740741		GO:0006099	MvsNIM_upreg	BP	tricarboxylic acid cycle	13	6	0.0086	0.461538
GO:0005975	MvsNIM_upreg	BP	carbohydrate metabolic process	261	24	0.04355	0.091954		GO:0046373	MvsNIM_upreg	BP	L-arabinose metabolic process	4	3	0.013	0.75
GO:0009277	MvsNIM_upreg	CC	fungal-type cell wall	44	11	5.5e-06	0.25		GO:0009098	MvsNIM_upreg	BP	leucine biosynthetic process	4	3	0.013	0.75
GO:0016021	MvsNIM_upreg	CC	integral component of membrane	548	43	0.00067	0.0784671		GO:0006334	MvsNIM_upreg	BP	nucleosome assembly	7	4	0.0133	0.571429
GO:0033573	MvsNIM_upreg	CC	high-affinity iron permease complex	3	2	0.0073	0.666667		GO:0120009	MvsNIM_upreg	BP	intermembrane lipid transfer	2	2	0.0238	1
GO:0005506	MvsNIM_upreg	CC	iron ion binding	327	38	2.2e-06	0.116208		GO:0042176	MvsNIM_upreg	BP	regulation of protein catabolic process	2	2	0.0238	1
GO:0016705	MvsNIM_upreg	CC	oxidoreductase activity, acting on paire...	311	36	3.4e-06	0.115756		GO:0000724	MvsNIM_upreg	BP	double-strand break repair via homologou...	2	2	0.0238	1
GO:0005199	MvsNIM_upreg	CC	structural constituent of cell wall	44	11	1.2e-05	0.25		GO:0006432	MvsNIM_upreg	BP	phenylalanyl-tRNA aminoacylation	2	2	0.0238	1
GO:0020037	MvsNIM_upreg	CC	heme binding	322	36	1.2e-05	0.111801		GO:0006435	MvsNIM_upreg	BP	threonyl-tRNA aminoacylation	2	2	0.0238	1
GO:0003824	MvsNIM_upreg	CC	catalytic activity	3415	228	0.00015	0.0667643		GO:0042545	MvsNIM_upreg	BP	cell wall modification	9	4	0.0371	0.444444
GO:0046556	MvsNIM_upreg	CC	alpha-L-arabinofuranosidase activity	4	2	0.01553	0.5		GO:0006629	MvsNIM_upreg	BP	lipid metabolic process	221	49	0.0475	0.221719
GO:0004556	MvsNIM_upreg	CC	alpha-amylase activity	5	2	0.02499	0.4		GO:0009277	MvsNIM_upreg	CC	fungal-type cell wall	49	32	3.4e-14	0.653061
GO:0005381	MvsNIM_upreg	CC	iron ion transmembrane transporter activ...	5	2	0.02499	0.4		GO:0005840	MvsNIM_upreg	CC	ribosome	120	46	5.4e-08	0.383333
GO:0004553	MvsNIM_upreg	CC	hydrolase activity, hydrolyzing O-glycos...	163	22	0.03319	0.134969		GO:0042555	MvsNIM_upreg	CC	MCM complex	6	6	2.5e-05	1
GO:0004190	MvsNIM_upreg	CC	aspartic-type endopeptidase activity	24	4	0.03511	0.166667		GO:0019773	MvsNIM_upreg	CC	proteasome core complex, alpha-subunit c...	7	5	0.0023	0.714286
GO:0003746	MvsNIM_upreg	CC	translation elongation factor activity	6	2	0.03619	0.333333		GO:0000786	MvsNIM_upreg	CC	nucleosome	20	9	0.0034	0.45
GO:0008536	MvsNIM_upreg	CC	Ran GTPase binding	7	2	0.04893	0.285714		GO:0005737	MvsNIM_upreg	CC	cytoplasm	413	88	0.009	0.213075
GO:0004650	MvsNIM_upreg	CC	polygalacturonase activity	16	3	0.04897	0.1875		GO:0005618	MvsNIM_upreg	CC	cell wall	61	37	0.0295	0.606557
GO:0005618	MvsNIM_upreg	CC	cell wall	56	12	0.4267	0.214286		GO:0015935	MvsNIM_upreg	CC	small ribosomal subunit	12	5	0.0406	0.416667
GO:0000272	MvsNIM_upreg	BP	polysaccharide catabolic process	8	0	1	0		GO:0005199	MvsNIM_upreg	MF	structural constituent of cell wall	49	32	2.7e-16	0.653061
GO:0042545	MvsNIM_upreg	BP	cell wall modification	9	1	0.39951	0.111111		GO:0003735	MvsNIM_upreg	MF	structural constituent of ribosome	120	46	3.6e-11	0.383333
GO:0034551	MvsNIM_upreg	BP	mitochondrial respiratory chain complex ...	6	0	1	0		GO:0004553	MvsNIM_upreg	MF	hydrolase activity, hydrolyzing O-glycos...	174	57	9.8e-07	0.327586
GO:0006801	MvsNIM_upreg	BP	superoxide metabolic process	8	1	0.36447	0.125		GO:0003824	MvsNIM_upreg	MF	catalytic activity	3708	633	9.8e-06	0.170712
GO:0008810	MvsNIM_upreg	CC	cellulase activity	4	0	1	0		GO:0030246	MvsNIM_upreg	MF	carbohydrate binding	42	13	0.00019	0.309524
GO:0030599	MvsNIM_upreg	CC	pectinesterase activity	9	1	0.38646	0.111111		GO:0008017	MvsNIM_upreg	MF	microtubule binding	16	8	0.00072	0.5
GO:0019829	MvsNIM_upreg	CC	cation-transporting ATPase activity	10	1	0.4189	0.1		GO:0003884	MvsNIM_upreg	MF	D-amino-acid oxidase activity	6	4	0.00478	0.666667
GO:0055114	RvsNIR_upreg	BP	oxidation-reduction process	1000	3	0.7155	0.003		GO:0008061	MvsNIM_upreg	MF	chitin binding	10	5	0.00775	0.5
GO:0006629	RvsNIR_upreg	BP	lipid metabolic process	189	0	1	0		GO:0016491	MvsNIM_upreg	MF	oxidoreductase activity	1154	208	0.00891	0.180243
GO:0006241	RvsNIR_upreg	BP	CTP biosynthetic process	3	0	1	0		GO:0003746	MvsNIM_upreg	MF	translation elongation factor activity	7	4	0.00989	0.571429
GO:0046373	RvsNIR_upreg	BP	L-arabinose metabolic process	4	0	1	0		GO:0008536	MvsNIM_upreg	MF	Ran GTPase binding	7	4	0.00989	0.571429
GO:0009098	RvsNIR_upreg	BP	leucine biosynthetic process	4	0	1	0		GO:0051920	MvsNIM_upreg	MF	peroxiredoxin activity	7	4	0.00989	0.571429
GO:0006189	RvsNIR_upreg	BP	de novo' IMP biosynthetic process	5	0	1	0		GO:0046556	MvsNIM_upreg	MF	alpha-L-arabinofuranosidase activity	4	3	0.01021	0.75
GO:0034755	RvsNIR_upreg	BP	iron ion transmembrane transport	5	0	1	0		GO:0005200	MvsNIM_upreg	MF	structural constituent of cytoskeleton	4	3	0.01021	0.75
GO:0055085	RvsNIR_upreg	BP	transmembrane transport	513	1	0.85235	0.00194932		GO:0003777	MvsNIM_upreg	MF	microtubule motor activity	20	7	0.01639	0.35
GO:0005975	RvsNIR_upreg	BP	carbohydrate metabolic process	261	5	0.03138	0.0191571		GO:0016837	MvsNIM_upreg	MF	carbon-oxygen lyase activity, acting on ...	11	5	0.02008	0.454545
GO:0009277	RvsNIR_upreg	CC	fungal-type cell wall	44	7	1.4e-09	0.159091		GO:0120013	MvsNIM_upreg	MF	intermembrane lipid transfer activity	2	2	0.02015	1
GO:0016021	RvsNIR_upreg	CC	integral component of membrane	548	2	0.91345	0.00364964		GO:0016977	MvsNIM_upreg	MF	chitosanase activity	2	2	0.02015	1
GO:0033573	RvsNIR_upreg	CC	high-affinity iron permease complex	3	0	1	0		GO:0050032	MvsNIM_upreg	MF	L-rhamnonate dehydratase activity	2	2	0.02015	1
GO:0005506	RvsNIR_upreg	MF	iron ion binding	327	3	0.11302	0.00917431		GO:0019904	MvsNIM_upreg	MF	protein domain specific binding	2	2	0.02015	1
GO:0016705	RvsNIR_upreg	MF	oxidoreductase activity, acting on paire...	311	3	0.10088	0.0096463		GO:0004420	MvsNIM_upreg	MF	hydroxymethylglutaryl-CoA reductase (NAD...	2	2	0.02015	1
GO:0005199	RvsNIR_upreg	MF	structural constituent of cell wall	44	7	1.1e-10	0.159091		GO:0030060	MvsNIM_upreg	MF	L-malate dehydrogenase activity	2	2	0.02015	1
GO:0020037	RvsNIR_upreg	MF	heme binding	322	3	0.10916	0.00931677		GO:0004826	MvsNIM_upreg	MF	phenylalanine-tRNA ligase activity	2	2	0.02015	1
GO:0003824	RvsNIR_upreg	MF	catalytic activity	3415	13	0.83607	0.00380673		GO:0004829	MvsNIM_upreg	MF	threonine-tRNA ligase activity	2	2	0.02015	1
GO:0046556	RvsNIR_upreg	MF	alpha-L-arabinofuranosidase activity	4	0	1	0		GO:0005524	MvsNIM_upreg	MF	ATP binding	652	110	0.02473	0.168712
GO:0004556	RvsNIR_upreg	MF	alpha-amylase activity	5	0	1	0		GO:0030599	MvsNIM_upreg	MF	pectinesterase activity	9	4	0.02815	0.444444
GO:0005381	RvsNIR_upreg	MF	iron ion transmembrane transporter activ...	5	0	1	0		GO:0002161	MvsNIM_upreg	MF	aminoacyl-tRNA editing activity	9	4	0.02815	0.444444
GO:0004553	RvsNIR_upreg	MF	hydrolase activity, hydrolyzing O-glycos...	163	4	0.36837	0.0245399		GO:0030170	MvsNIM_upreg	MF	pyridoxal phosphate binding	48	12	0.03262	0.25
GO:0004190	RvsNIR_upreg	MF	aspartic-type endopeptidase activity	24	0	1	0		GO:0005506	MvsNIM_upreg	MF	iron ion binding	376	67	0.03425	0.178191
GO:0003746	RvsNIR_upreg	MF	translation elongation factor activity	6	0	1	0		GO:0004298	MvsNIM_upreg	MF	threonine-type endopeptidase activity	14	5	0.0378	0.357143
GO:0008536	RvsNIR_upreg	MF	Ran GTPase binding	7	0	1	0		GO:0008236	MvsNIM_upreg	MF	serine-type peptidase activity	66	18	0.04137	0.272727
GO:0004650	RvsNIR_upreg	MF	polygalacturonase activity	16	1	0.05668	0.0625		GO:0009166	MvsNIM_upreg	BP	nucleotide catabolic process	8	3	0.5668	0.375
GO:0005618	RvsNIR_upreg	CC	cell wall	56	9	0.00028	0.160714		GO:0006801	MvsNIM_upreg	BP	superoxide metabolic process	9	1	0.779	0.111111
GO:0000272	RvsNIR_upreg	BP	polysaccharide catabolic process	8	2	0.00032	0.25		GO:0055085	MvsNIM_upreg	BP	transmembrane transport	524	87	0.0536	0.166031
GO:0042545	RvsNIR_upreg	BP	cell wall modification	9	2	0.00041	0.222222		GO:1902751	MvsNIM_upreg	BP	positive regulation of cell cycle G2/M p...	1	1	0.1543	1
GO:0034551	RvsNIR_upreg	BP	mitochondrial respiratory chain complex ...	6	1	0.02088	0.166667		GO:0006071	MvsNIM_upreg	BP	glycerol metabolic process	2	0	1	0
GO:0006801	RvsNIR_upreg	BP	superoxide metabolic process	8	1	0.02775	0.125		GO:0019310	MvsNIM_upreg	BP	inositol catabolic process	2	1	0.2848	0.5
GO:0008810	RvsNIR_upreg	MF		4	2	7.6e-05	0.5		GO:0020037	MvsNIM_upreg	MF	heme binding	358	62	0.05129	0.173184
GO:0030599	RvsNIR_upreg	MF	pectinesterase activity	9	2	0.00045	0.222222		GO:0016705	MvsNIM_upreg	MF	oxidoreductase activity, acting on paire...	363	66	0.0635	0.181818
GO:0019829	RvsNIR_upreg	MF	cation-transporting ATPase activity	10	1	0.03579	0.1		GO:0031177	MvsNIM_upreg	MF	phosphopantetheine binding	10	1	0.78406	0.1
									GO:0004609	MvsNIM_upreg	MF	phosphatidylserine decarboxylase activit...	11	1	0.81477	0.0909091
									GO:0004252	MvsNIM_upreg	MF	serine-type endopeptidase activity	29	7	0.10656	0.241379
									GO:0004748	MvsNIM_upreg	MF	ribonucleoside-diphosphate reductase act...	1	1	0.14201	1
									GO:0003989	MvsNIM_upreg	MF	acetyl-CoA carboxylase activity	1	0	1	0
									GO:0003979	MvsNIM_upreg	MF	UDP-glucose 6-dehydrogenase activity	1	0	1	0
									GO:0015267	MvsNIM_upreg	MF	channel activity	12	1	1	0.0833333
									GO:0005507	MvsNIM_upreg	MF	copper ion binding	35	8	0.11326	0.228571
									GO:0015369	MvsNIM_upreg	MF	calcium:proton antiporter activity	2	0	1	0
									GO:0004108	MvsNIM_upreg	MF	citrate (Si)-synthase activity	2	0	1	0
									GO:0050113	MvsNIM_upreg	MF	inositol oxygenase activity	2	1	0.26388	0.5
									GO:0004563	MvsNIM_upreg	MF	beta-N-acetylhexosaminidase activity	2	1	0.26388	0.5
									GO:0004371	MvsNIM_upreg	MF	glycerone kinase activity	2	0	1	0
									GO:0004176	MvsNIM_upreg	MF	ATP-dependent peptidase activity	2	0	1	0
									GO:0046872	MvsNIM_upreg	MF	metal ion binding	1202	136	0.21619	0.113145
									GO:0006412	RvsNIR_upreg	BP	translation	189	0	1	0
									GO:0005975	RvsNIR_upreg	BP	carbohydrate metabolic process	275	9	0.335	0.0327273
									GO:0006270	RvsNIR_upreg	BP	DNA replication initiation	7	0	1	0
									GO:0007018	RvsNIR_upreg	BP	microtubule-based movement	13	1	0.274	0.0769231
									GO:0009395	RvsNIR_upreg	BP	phospholipid catabolic process	4	0	1	0
									GO:0055114	RvsNIR_upreg	BP	oxidation-reduction process	1084	47	1.2e-05	0.0433579
									GO:0046416	RvsNIR_upreg	BP	D-amino acid metabolic process	6	0	1	0
									GO:0006099	RvsNIR_upreg	BP	tricarboxylic acid cycle	13	0	1	0
									GO:0046373	RvsNIR_upreg	BP	L-arabinose metabolic process	4	0	1	0
									GO:0009098	RvsNIR_upreg	BP	leucine biosynthetic process	4	0	1	0
									GO:0006334	RvsNIR_upreg	BP	nucleosome assembly	7	0	1	0
									GO:0120009	RvsNIR_upreg	BP	intermembrane lipid transfer	2	0	1	0
									GO:0042176	RvsNIR_upreg	BP	regulation of protein catabolic process	2	0	1	0
									GO:0000724	RvsNIR_upreg	BP	double-strand break repair via homologou...	2	1	0.048	0.5
									GO:0006432	RvsNIR_upreg	BP	phenylalanyl-tRNA aminoacylation	2	0	1	0
									GO:0006435	RvsNIR_upreg	BP	threonyl-tRNA aminoacylation	2	0	1	0
									GO:0042545	RvsNIR_upreg	BP	cell wall modification	9	0	1	0
									GO:0006629	RvsNIR_upreg	BP	lipid metabolic process	221	8	0.075	0.0361991
									GO:0009277	RvsNIR_upreg	CC	fungal-type cell wall	49	8	5.2e-06	0.163265
									GO:0005840	RvsNIR_upreg	CC	ribosome	120	0	1	0
									GO:0042555	RvsNIR_upreg	CC	MCM complex	6	0	1	0
									GO:0019773	RvsNIR_upreg	CC	proteasome core complex, alpha-subunit c...	7	0	1	0
									GO:0000786	RvsNIR_upreg	CC	nucleosome	20	0	1	0
									GO:0005737	RvsNIR_upreg	CC	cytoplasm	413	1	1	0.00242131
									GO:0005618	RvsNIR_upreg	CC	cell wall	61	8	1	0.131148
									GO:0015935	RvsNIR_upreg	CC	small ribosomal subunit	12	0	1	0
									GO:0005199	RvsNIR_upreg	MF	structural constituent of cell wall	49	8	4.4e-06	0.163265
									GO:0003735	RvsNIR_upreg	MF	structural constituent of ribosome	120	0	1	0
									GO:0004553	RvsNIR_upreg	MF	hydrolase activity, hydrolyzing O-glycos...	174	4	0.825	0.0229885
									GO:0003824	RvsNIR_upreg	MF	catalytic activity	3708	92	0.166	0.0248112
									GO:0030246	RvsNIR_upreg	MF	carbohydrate binding	42	0	1	0
									GO:0008017	RvsNIR_upreg	MF	microtubule binding	16	1	0.274	0.0625
									GO:0003884	RvsNIR_upreg	MF	D-amino-acid oxidase activity	6	0	1	0
									GO:0008061	RvsNIR_upreg	MF	chitin binding	10	0	1	0
									GO:0016491	RvsNIR_upreg	MF	oxidoreductase activity	1154	47	0.298	0.0407279
									GO:0003746	RvsNIR_upreg	MF	translation elongation factor activity	7	0	1	0
									GO:0008536	RvsNIR_upreg	MF	Ran GTPase binding	7	0	1	0
									GO:0051920	RvsNIR_upreg	MF	peroxiredoxin activity	7	0	1	0
									GO:0046556	RvsNIR_upreg	MF	alpha-L-arabinofuranosidase activity	4	0	1	0
									GO:0005200	RvsNIR_upreg	MF	structural constituent of cytoskeleton	4	0	1	0
									GO:0003777	RvsNIR_upreg	MF	microtubule motor activity	20	1	0.33	0.05
									GO:0016837	RvsNIR_upreg	MF	carbon-oxygen lyase activity, acting on ...	11	0	1	0
									GO:0120013	RvsNIR_upreg	MF	intermembrane lipid transfer activity	2	0	1	0
									GO:0016977	RvsNIR_upreg	MF	chitosanase activity	2	0	1	0
									GO:0050032	RvsNIR_upreg	MF	L-rhamnonate dehydratase activity	2	1	0.039	0.5
									GO:0019904	RvsNIR_upreg	MF	protein domain specific binding	2	0	1	0
									GO:0004420	RvsNIR_upreg	MF	hydroxymethylglutaryl-CoA reductase (NAD...	2	0	1	0
									GO:0030060	RvsNIR_upreg	MF	L-malate dehydrogenase activity	2	0	1	0
									GO:0004826	RvsNIR_upreg	MF	phenylalanine-tRNA ligase activity	2	0	1	0
									GO:0004829	RvsNIR_upreg	MF	threonine-tRNA ligase activity	2	0	1	0
									GO:0005524	RvsNIR_upreg	MF	ATP binding	652	8	0.953	0.0122699
									GO:0030599	RvsNIR_upreg	MF	pectinesterase activity	9	0	1	0
									GO:0002161	RvsNIR_upreg	MF	aminoacyl-tRNA editing activity	9	0	1	0
									GO:0030170	RvsNIR_upreg	MF	pyridoxal phosphate binding	48	0	1	0
									GO:0005506	RvsNIR_upreg	MF	iron ion binding	376	28	6.7e-10	0.0744681
									GO:0004298	RvsNIR_upreg	MF	threonine-type endopeptidase activity	14	0	1	0
									GO:0008236	RvsNIR_upreg	MF	serine-type peptidase activity	66	4	0.517	0.0606061
									GO:0009166	RvsNIR_upreg	BP	nucleotide catabolic process	8	2	0.015	0.25
									GO:0006801	RvsNIR_upreg	BP	superoxide metabolic process	9	2	0.019	0.222222
									GO:0055085	RvsNIR_upreg	BP	transmembrane transport	524	19	0.021	0.0362595
									GO:1902751	RvsNIR_upreg	BP	positive regulation of cell cycle G2/M p...	1	1	0.024	1
									GO:0006071	RvsNIR_upreg	BP	glycerol metabolic process	2	1	0.048	0.5
									GO:0019310	RvsNIR_upreg	BP	inositol catabolic process	2	1	0.048	0.5
									GO:0020037	RvsNIR_upreg	MF	heme binding	358	27	1.1e-09	0.075419
									GO:0016705	RvsNIR_upreg	MF	oxidoreductase activity, acting on paire...	363	28	1.3e-09	0.077135
									GO:0031177	RvsNIR_upreg	MF	phosphopantetheine binding	10	2	0.016	0.2
									GO:0004609	RvsNIR_upreg	MF	phosphatidylserine decarboxylase activit...	11	2	0.019	0.181818
									GO:0004252	RvsNIR_upreg	MF	serine-type endopeptidase activity	29	3	0.019	0.103448
									GO:0004748	RvsNIR_upreg	MF	ribonucleoside-diphosphate reductase act...	1	1	0.02	1
									GO:0003989	RvsNIR_upreg	MF	acetyl-CoA carboxylase activity	1	1	0.02	1
									GO:0003979	RvsNIR_upreg	MF	UDP-glucose 6-dehydrogenase activity	1	1	0.02	1
									GO:0015267	RvsNIR_upreg	MF	channel activity	12	2	0.023	0.166667
									GO:0005507	RvsNIR_upreg	MF	copper ion binding	35	3	0.031	0.0857143
									GO:0015369	RvsNIR_upreg	MF	calcium:proton antiporter activity	2	1	0.039	0.5
									GO:0004108	RvsNIR_upreg	MF	citrate (Si)-synthase activity	2	1	0.039	0.5
									GO:0050113	RvsNIR_upreg	MF	inositol oxygenase activity	2	1	0.039	0.5
									GO:0004563	RvsNIR_upreg	MF	beta-N-acetylhexosaminidase activity	2	1	0.039	0.5
									GO:0004371	RvsNIR_upreg	MF	glycerone kinase activity	2	1	0.039	0.5
									GO:0004176	RvsNIR_upreg	MF	ATP-dependent peptidase activity	2	1	0.039	0.5
									GO:0046872	RvsNIR_upreg	MF	metal ion binding	1202	44	0.045	0.0366057

### Sheet: RvsM_RNASeq
Armillaria ostoyae									Armillaria cepistipes
GO_ID	Category	Type	Term	Annotated	Significant	topgoFisher	Gene_Ratio		GO_ID	Category	Type	Term	Annotated	Significant	topgoFisher	Gene_Ratio
GO:0055114	RvsM_upreg	BP	oxidation-reduction process	1000	239	3e-22	0.239		RvsM_upreg	BP	GO:0055114	oxidation-reduction process	1084	220	1e-30	0.203
GO:0005975	RvsM_upreg	BP	carbohydrate metabolic process	261	63	3.2e-06	0.241		RvsM_upreg	BP	GO:0055085	transmembrane transport	524	90	1.2e-08	0.172
GO:0055085	RvsM_upreg	BP	transmembrane transport	513	110	2.4e-05	0.214		RvsM_upreg	BP	GO:0003333	amino acid transmembrane transport	38	11	0.00041	0.289
GO:0015986	RvsM_upreg	BP	ATP synthesis coupled proton transport	9	6	0.00039	0.667		RvsM_upreg	BP	GO:0019310	inositol catabolic process	2	2	0.00838	1
GO:0008152	RvsM_upreg	BP	metabolic process	3611	501	0.00093	0.139		RvsM_upreg	BP	GO:0006559	L-phenylalanine catabolic process	7	3	0.02022	0.429
GO:0003333	RvsM_upreg	BP	amino acid transmembrane transport	36	11	0.00727	0.306		RvsM_upreg	BP	GO:0008152	metabolic process	3974	354	0.02324	0.0891
GO:0019310	RvsM_upreg	BP	inositol catabolic process	2	2	0.01906	1		RvsM_upreg	BP	GO:0006817	phosphate ion transport	3	2	0.02362	0.667
GO:0042545	RvsM_upreg	BP	cell wall modification	9	4	0.0256	0.444		RvsM_upreg	CC	GO:0016021	integral component of membrane	571	76	2.2e-08	0.133
GO:0000272	RvsM_upreg	BP	polysaccharide catabolic process	8	4	0.03787	0.5		RvsM_upreg	CC	GO:0016020	membrane	890	108	4.4e-07	0.121
GO:0016021	RvsM_upreg	CC	integral component of membrane	548	96	1.1e-05	0.175		RvsM_upreg	MF	GO:0020037	heme binding	358	112	1e-30	0.313
GO:0009277	RvsM_upreg	CC	fungal-type cell wall	44	16	3e-05	0.364		RvsM_upreg	MF	GO:0016705	oxidoreductase activity, acting on paire...	363	113	1e-30	0.311
GO:0000276	RvsM_upreg	CC	mitochondrial proton-transporting ATP sy...	5	4	0.001	0.8		RvsM_upreg	MF	GO:0005506	iron ion binding	376	113	1e-30	0.301
GO:0016020	RvsM_upreg	CC	membrane	841	138	0.015	0.164		RvsM_upreg	MF	GO:0016491	oxidoreductase activity	1154	223	3.5e-10	0.193
GO:0005618	RvsM_upreg	CC	cell wall	56	20	0.043	0.357		RvsM_upreg	MF	GO:0003824	catalytic activity	3708	381	1.1e-08	0.103
GO:0020037	RvsM_upreg	MF	heme binding	322	97	3.3e-20	0.301		RvsM_upreg	MF	GO:0016614	oxidoreductase activity, acting on CH-OH...	158	33	2.3e-08	0.209
GO:0005506	RvsM_upreg	MF	iron ion binding	327	94	1.7e-18	0.287		RvsM_upreg	MF	GO:0050660	flavin adenine dinucleotide binding	202	42	1.9e-07	0.208
GO:0016705	RvsM_upreg	MF	oxidoreductase activity, acting on paire...	311	94	5.5e-17	0.302		RvsM_upreg	MF	GO:0004497	monooxygenase activity	82	22	1.5e-06	0.268
GO:0050660	RvsM_upreg	MF	flavin adenine dinucleotide binding	184	59	8.5e-11	0.321		RvsM_upreg	MF	GO:0022857	transmembrane transporter activity	281	50	7.5e-06	0.178
GO:0016614	RvsM_upreg	MF	oxidoreductase activity, acting on CH-OH...	134	42	5.1e-10	0.313		RvsM_upreg	MF	GO:0015171	amino acid transmembrane transporter act...	38	11	0.00011	0.289
GO:0003824	RvsM_upreg	MF	catalytic activity	3415	532	2.4e-09	0.156		RvsM_upreg	MF	GO:0071949	FAD binding	48	10	0.00358	0.208
GO:0016491	RvsM_upreg	MF	oxidoreductase activity	1057	255	3.1e-09	0.241		RvsM_upreg	MF	GO:0031177	phosphopantetheine binding	10	4	0.00544	0.4
GO:0004650	RvsM_upreg	MF	polygalacturonase activity	16	10	1.8e-06	0.625		RvsM_upreg	MF	GO:0004108	citrate (Si)-synthase activity	2	2	0.00619	1
GO:0022857	RvsM_upreg	MF	transmembrane transporter activity	264	63	2.9e-06	0.239		RvsM_upreg	MF	GO:0050113	inositol oxygenase activity	2	2	0.00619	1
GO:0005199	RvsM_upreg	MF	structural constituent of cell wall	44	16	1.8e-05	0.364		RvsM_upreg	MF	GO:0015267	channel activity	12	4	0.0113	0.333
GO:0071949	RvsM_upreg	MF	FAD binding	51	16	0.00014	0.314		RvsM_upreg	MF	GO:0070330	aromatase activity	3	2	0.01761	0.667
GO:0005507	RvsM_upreg	MF	copper ion binding	38	12	0.00088	0.316		RvsM_upreg	MF	GO:0005315	inorganic phosphate transmembrane transp...	3	2	0.01761	0.667
GO:0031177	RvsM_upreg	MF	phosphopantetheine binding	12	6	0.00123	0.5		RvsM_upreg	MF	GO:0008271	secondary active sulfate transmembrane t...	3	2	0.01761	0.667
GO:0015171	RvsM_upreg	MF	amino acid transmembrane transporter act...	36	11	0.00194	0.306		RvsM_upreg	MF	GO:0004096	catalase activity	4	2	0.03338	0.5
GO:0003958	RvsM_upreg	MF	NADPH-hemoprotein reductase activity	4	3	0.00578	0.75		RvsM_upreg	MF	GO:0003958	NADPH-hemoprotein reductase activity	4	2	0.03338	0.5
GO:0004601	RvsM_upreg	MF	peroxidase activity	47	10	0.009	0.213		RvsM_upreg	MF	GO:0000981	RNA polymerase II transcription factor a...	115	15	0.03549	0.13
GO:0000981	RvsM_upreg	MF	RNA polymerase II transcription factor a...	113	22	0.01025	0.195
GO:0050661	RvsM_upreg	MF	NADP binding	23	7	0.01307	0.304
GO:0004499	RvsM_upreg	MF	N,N-dimethylaniline monooxygenase activi...	18	6	0.01333	0.333
GO:0016624	RvsM_upreg	MF	oxidoreductase activity, acting on the a...	4	3	0.01357	0.75
GO:0050113	RvsM_upreg	MF	inositol oxygenase activity	2	2	0.01359	1
GO:0030599	RvsM_upreg	MF	pectinesterase activity	9	4	0.01429	0.444
GO:0004129	RvsM_upreg	MF	cytochrome-c oxidase activity	10	4	0.02166	0.4
GO:0045735	RvsM_upreg	MF	nutrient reservoir activity	6	3	0.02411	0.5
GO:0030170	RvsM_upreg	MF	pyridoxal phosphate binding	50	11	0.02655	0.22
GO:0004553	RvsM_upreg	MF	hydrolase activity, hydrolyzing O-glycos...	163	38	0.03057	0.233
GO:0008271	RvsM_upreg	MF	secondary active sulfate transmembrane t...	3	2	0.03762	0.667
GO:0070330	RvsM_upreg	MF	aromatase activity	3	2	0.03762	0.667
GO:0042803	RvsM_upreg	MF	protein homodimerization activity	3	2	0.03762	0.667
GO:0004609	RvsM_upreg	MF	phosphatidylserine decarboxylase activit...	7	3	0.03858	0.429
GO:0051087	RvsM_upreg	MF	chaperone binding	7	3	0.03858	0.429
GO:0070403	RvsM_upreg	MF	NAD+ binding	12	4	0.04226	0.333
GO:0004497	RvsM_upreg	MF	monooxygenase activity	72	19	0.04722	0.264

### Sheet: MvsNIM_RvsNIR_Proteomics
Armillaria ostoyae									Armillaria cepistipes
GO_ID	Category	Type	Term	Annotated	Significant	topgoFisher	Gene_Ratio		GO_ID	Category	Type	Term	Annotated	Significant	topgoFisher	Gene_Ratio
GO:0005975	MvsNIM_upreg	BP	carbohydrate metabolic process	136	35	9e-11	0.257353		GO:0005975	MvsNIM_upreg	BP	carbohydrate metabolic process	146	58	2.5e-18	0.39726
GO:0006629	MvsNIM_upreg	BP	lipid metabolic process	40	9	0.0011	0.225		GO:0055114	MvsNIM_upreg	BP	oxidation-reduction process	387	71	0.00014	0.183463
GO:0007017	MvsNIM_upreg	BP	microtubule-based process	8	3	0.0275	0.375		GO:0008152	MvsNIM_upreg	BP	metabolic process	1319	185	0.00051	0.140258
GO:0046373	MvsNIM_upreg	BP	L-arabinose metabolic process	4	2	0.0417	0.5		GO:0006570	MvsNIM_upreg	BP	tyrosine metabolic process	3	3	0.00202	1
GO:0016021	MvsNIM_upreg	CC	integral component of membrane	46	9	0.0016	0.195652		GO:0046373	MvsNIM_upreg	BP	L-arabinose metabolic process	4	3	0.00732	0.75
GO:0005874	MvsNIM_upreg	CC	microtubule	4	2	0.0182	0.5		GO:0006044	MvsNIM_upreg	BP	N-acetylglucosamine metabolic process	2	2	0.01605	1
GO:0016020	MvsNIM_upreg	CC	membrane	133	17	0.0347	0.12782		GO:0006004	MvsNIM_upreg	BP	fucose metabolic process	2	2	0.01605	1
GO:0004553	MvsNIM_upreg	MF	hydrolase activity, hydrolyzing O-glycos...	71	27	1.2e-06	0.380282		GO:0006559	MvsNIM_upreg	BP	L-phenylalanine catabolic process	6	3	0.03011	0.5
GO:0004650	MvsNIM_upreg	MF	polygalacturonase activity	8	6	7.8e-06	0.75		GO:0006979	MvsNIM_upreg	BP	response to oxidative stress	16	5	0.04229	0.3125
GO:0030246	MvsNIM_upreg	MF	carbohydrate binding	24	10	3.1e-05	0.416667		GO:0042545	MvsNIM_upreg	BP	cell wall modification	3	2	0.04412	0.666667
GO:0003824	MvsNIM_upreg	MF	catalytic activity	1224	135	0.00022	0.110294		GO:0005576	MvsNIM_upreg	CC	extracellular region	12	9	1.4e-08	0.75
GO:0005200	MvsNIM_upreg	MF	structural constituent of cytoskeleton	3	2	0.01989	0.666667		GO:0016020	MvsNIM_upreg	CC	membrane	176	18	0.0095	0.102273
GO:0020037	MvsNIM_upreg	MF	heme binding	43	8	0.02375	0.186047		GO:0005618	MvsNIM_upreg	CC	cell wall	3	2	0.0116	0.666667
GO:0016788	MvsNIM_upreg	MF	hydrolase activity, acting on ester bond...	48	10	0.03149	0.208333		GO:0005615	MvsNIM_upreg	CC	extracellular space	4	2	0.0223	0.5
GO:0004190	MvsNIM_upreg	MF	aspartic-type endopeptidase activity	9	3	0.03351	0.333333		GO:0004553	MvsNIM_upreg	MF	hydrolase activity, hydrolyzing O-glycos...	77	44	2.3e-14	0.571429
GO:0005506	MvsNIM_upreg	MF	iron ion binding	41	8	0.03457	0.195122		GO:0030246	MvsNIM_upreg	MF	carbohydrate binding	25	16	6.8e-07	0.64
GO:0046556	MvsNIM_upreg	MF	alpha-L-arabinofuranosidase activity	4	2	0.0376	0.5		GO:0003824	MvsNIM_upreg	MF	catalytic activity	1381	223	1.8e-06	0.161477
GO:0016705	MvsNIM_upreg	MF	oxidoreductase activity, acting on paire...	39	7	0.04014	0.179487		GO:0016491	MvsNIM_upreg	MF	oxidoreductase activity	419	75	8e-05	0.178998
GO:0048193	MvsNIM_upreg	BP	Golgi vesicle transport	6	0	1	0		GO:0004650	MvsNIM_upreg	MF	polygalacturonase activity	9	6	0.00016	0.666667
GO:0006559	MvsNIM_upreg	BP	L-phenylalanine catabolic process	7	1	0.4794	0.142857		GO:0004411	MvsNIM_upreg	MF	homogentisate 1,2-dioxygenase activity	3	3	0.00166	1
GO:0051017	MvsNIM_upreg	BP	actin filament bundle assembly	1	0	1	0		GO:0030248	MvsNIM_upreg	MF	cellulose binding	3	3	0.00166	1
GO:0007020	MvsNIM_upreg	BP	microtubule nucleation	1	0	1	0		GO:0020037	MvsNIM_upreg	MF	heme binding	68	16	0.00464	0.235294
GO:0031122	MvsNIM_upreg	BP	cytoplasmic microtubule organization	1	0	1	0		GO:0046556	MvsNIM_upreg	MF	alpha-L-arabinofuranosidase activity	4	3	0.00606	0.75
GO:0030286	MvsNIM_upreg	CC	dynein complex	2	1	0.113	0.5		GO:0016837	MvsNIM_upreg	MF	carbon-oxygen lyase activity, acting on ...	3	3	0.01397	1
GO:0030008	MvsNIM_upreg	CC	TRAPP complex	2	0	1	0		GO:0004560	MvsNIM_upreg	MF	alpha-L-fucosidase activity	2	2	0.01407	1
GO:0000930	MvsNIM_upreg	CC	gamma-tubulin complex	2	0	1	0		GO:0004181	MvsNIM_upreg	MF	metallocarboxypeptidase activity	2	2	0.01407	1
GO:0005834	MvsNIM_upreg	CC	heterotrimeric G-protein complex	2	0	1	0		GO:0004185	MvsNIM_upreg	MF	serine-type carboxypeptidase activity	9	4	0.0151	0.444444
GO:0005615	MvsNIM_upreg	CC	extracellular space	3	0	1	0		GO:0005507	MvsNIM_upreg	MF	copper ion binding	14	5	0.01844	0.357143
GO:0008289	MvsNIM_upreg	MF	lipid binding	16	0	1	0		GO:0016705	MvsNIM_upreg	MF	oxidoreductase activity, acting on paire...	61	13	0.02352	0.213115
GO:0005519	MvsNIM_upreg	MF	cytoskeletal regulatory protein binding	1	0	1	0		GO:0051920	MvsNIM_upreg	MF	peroxiredoxin activity	6	3	0.02522	0.5
GO:0003885	MvsNIM_upreg	MF	D-arabinono-1,4-lactone oxidase activity	1	1	0.08402	1		GO:0016787	MvsNIM_upreg	MF	hydrolase activity	446	99	0.03034	0.221973
GO:0004351	MvsNIM_upreg	MF	glutamate decarboxylase activity	1	1	0.08402	1		GO:0004190	MvsNIM_upreg	MF	aspartic-type endopeptidase activity	11	4	0.03264	0.363636
GO:0003700	MvsNIM_upreg	MF	DNA binding transcription factor activit...	26	1	1	0.0384615		GO:0004222	MvsNIM_upreg	MF	metalloendopeptidase activity	11	4	0.03264	0.363636
GO:0005975	RvsNIR_upreg	BP	carbohydrate metabolic process	136	10	0.035	0.0735294		GO:0030599	MvsNIM_upreg	MF	pectinesterase activity	3	2	0.0389	0.666667
GO:0006629	RvsNIR_upreg	BP	lipid metabolic process	40	2	0.455	0.05		GO:0005506	MvsNIM_upreg	MF	iron ion binding	66	13	0.04259	0.19697
GO:0007017	RvsNIR_upreg	BP	microtubule-based process	8	2	1	0.25		GO:0006412	MvsNIM_upreg	BP	translation	119	0	1	0
GO:0046373	RvsNIR_upreg	BP	L-arabinose metabolic process	4	0	1	0		GO:0016559	MvsNIM_upreg	BP	peroxisome fission	2	1	0.2379	0.5
GO:0016021	RvsNIR_upreg	CC	integral component of membrane	46	4	0.135	0.0869565		GO:0005840	MvsNIM_upreg	CC	ribosome	74	0	1	0
GO:0005874	RvsNIR_upreg	CC	microtubule	4	1	0.165	0.25		GO:0005779	MvsNIM_upreg	CC	integral component of peroxisomal membra...	3	1	0.1813	0.333333
GO:0016020	RvsNIR_upreg	CC	membrane	133	8	0.517	0.0601504		GO:0003735	MvsNIM_upreg	MF	structural constituent of ribosome	75	0	1	0
GO:0004553	RvsNIR_upreg	MF	hydrolase activity, hydrolyzing O-glycos...	71	7	0.366	0.0985916		GO:0031177	MvsNIM_upreg	MF	phosphopantetheine binding	6	1	0.53234	0.166667
GO:0004650	RvsNIR_upreg	MF	polygalacturonase activity	8	4	9.8e-05	0.5		GO:0010181	MvsNIM_upreg	MF	FMN binding	16	1	0.8689	0.0625
GO:0030246	RvsNIR_upreg	MF	carbohydrate binding	24	2	0.214	0.0833333		GO:0070330	MvsNIM_upreg	MF	aromatase activity	2	0	1	0
GO:0003824	RvsNIR_upreg	MF	catalytic activity	1224	48	0.504	0.0392157		GO:0003958	MvsNIM_upreg	MF	NADPH-hemoprotein reductase activity	3	0	1	0
GO:0005200	RvsNIR_upreg	MF	structural constituent of cytoskeleton	3	0	1	0		GO:0005975	RvsNIR_Upreg	BP	carbohydrate metabolic process	146	21	0.026	0.143836
GO:0020037	RvsNIR_upreg	MF	heme binding	43	4	0.067	0.0930233		GO:0055114	RvsNIR_Upreg	BP	oxidation-reduction process	387	44	0.174	0.113695
GO:0016788	RvsNIR_upreg	MF	hydrolase activity, acting on ester bond...	48	0	1	0		GO:0008152	RvsNIR_Upreg	BP	metabolic process	1319	138	0.443	0.104625
GO:0004190	RvsNIR_upreg	MF	aspartic-type endopeptidase activity	9	1	0.282	0.111111		GO:0006570	RvsNIR_Upreg	BP	tyrosine metabolic process	3	0	1	0
GO:0005506	RvsNIR_upreg	MF	iron ion binding	41	3	0.182	0.0731707		GO:0046373	RvsNIR_Upreg	BP	L-arabinose metabolic process	4	1	0.345	0.25
GO:0046556	RvsNIR_upreg	MF	alpha-L-arabinofuranosidase activity	4	0	1	0		GO:0006044	RvsNIR_Upreg	BP	N-acetylglucosamine metabolic process	2	0	1	0
GO:0016705	RvsNIR_upreg	MF	oxidoreductase activity, acting on paire...	39	3	0.382	0.0769231		GO:0006004	RvsNIR_Upreg	BP	fucose metabolic process	2	0	1	0
GO:0048193	RvsNIR_upreg	BP	Golgi vesicle transport	6	2	0.021	0.333333		GO:0006559	RvsNIR_Upreg	BP	L-phenylalanine catabolic process	6	1	0.471	0.166667
GO:0006559	RvsNIR_upreg	BP	L-phenylalanine catabolic process	7	2	0.028	0.285714		GO:0006979	RvsNIR_Upreg	BP	response to oxidative stress	16	3	0.212	0.1875
GO:0051017	RvsNIR_upreg	BP	actin filament bundle assembly	1	1	0.039	1		GO:0042545	RvsNIR_Upreg	BP	cell wall modification	3	2	0.028	0.666667
GO:0007020	RvsNIR_upreg	BP	microtubule nucleation	1	1	0.039	1		GO:0005576	RvsNIR_Upreg	CC	extracellular region	12	1	1	0.0833333
GO:0031122	RvsNIR_upreg	BP	cytoplasmic microtubule organization	1	1	0.039	1		GO:0016020	RvsNIR_Upreg	CC	membrane	176	15	0.751	0.0852273
GO:0030286	RvsNIR_upreg	CC	dynein complex	2	1	0.086	0.5		GO:0005618	RvsNIR_Upreg	CC	cell wall	3	2	0.029	0.666667
GO:0030008	RvsNIR_upreg	CC	TRAPP complex	2	1	0.086	0.5		GO:0005615	RvsNIR_Upreg	CC	extracellular space	4	1	0.354	0.25
GO:0000930	RvsNIR_upreg	CC	gamma-tubulin complex	2	1	0.086	0.5		GO:0004553	RvsNIR_Upreg	MF	hydrolase activity, hydrolyzing O-glycos...	77	14	0.1008	0.181818
GO:0005834	RvsNIR_upreg	CC	heterotrimeric G-protein complex	2	1	0.086	0.5		GO:0030246	RvsNIR_Upreg	MF	carbohydrate binding	25	4	0.3355	0.16
GO:0005615	RvsNIR_upreg	CC	extracellular space	3	1	0.127	0.333333		GO:0003824	RvsNIR_Upreg	MF	catalytic activity	1381	138	0.0317	0.0999276
GO:0008289	RvsNIR_upreg	MF	lipid binding	16	2	0.036	0.125		GO:0016491	RvsNIR_Upreg	MF	oxidoreductase activity	419	53	0.005	0.126492
GO:0005519	RvsNIR_upreg	MF	cytoskeletal regulatory protein binding	1	1	0.036	1		GO:0004650	RvsNIR_Upreg	MF	polygalacturonase activity	9	4	0.0054	0.444444
GO:0003885	RvsNIR_upreg	MF	D-arabinono-1,4-lactone oxidase activity	1	1	0.036	1		GO:0004411	RvsNIR_Upreg	MF	homogentisate 1,2-dioxygenase activity	3	0	1	0
GO:0004351	RvsNIR_upreg	MF	glutamate decarboxylase activity	1	1	0.036	1		GO:0030248	RvsNIR_Upreg	MF	cellulose binding	3	0	1	0
GO:0003700	RvsNIR_upreg	MF	DNA binding transcription factor activit...	26	3	0.047	0.115385		GO:0020037	RvsNIR_Upreg	MF	heme binding	68	13	0.0058	0.191176
									GO:0046556	RvsNIR_Upreg	MF	alpha-L-arabinofuranosidase activity	4	1	0.3122	0.25
									GO:0016837	RvsNIR_Upreg	MF	carbon-oxygen lyase activity, acting on ...	3	1	0.2447	0.333333
									GO:0004560	RvsNIR_Upreg	MF	alpha-L-fucosidase activity	2	0	1	0
									GO:0004181	RvsNIR_Upreg	MF	metallocarboxypeptidase activity	2	0	1	0
									GO:0004185	RvsNIR_Upreg	MF	serine-type carboxypeptidase activity	9	0	1	0
									GO:0005507	RvsNIR_Upreg	MF	copper ion binding	14	1	0.731	0.0714286
									GO:0016705	RvsNIR_Upreg	MF	oxidoreductase activity, acting on paire...	61	12	0.0389	0.196721
									GO:0051920	RvsNIR_Upreg	MF	peroxiredoxin activity	6	1	0.4297	0.166667
									GO:0016787	RvsNIR_Upreg	MF	hydrolase activity	446	39	0.8266	0.087444
									GO:0004190	RvsNIR_Upreg	MF	aspartic-type endopeptidase activity	11	3	0.0676	0.272727
									GO:0004222	RvsNIR_Upreg	MF	metalloendopeptidase activity	11	2	0.2568	0.181818
									GO:0030599	RvsNIR_Upreg	MF	pectinesterase activity	3	2	0.0224	0.666667
									GO:0005506	RvsNIR_Upreg	MF	iron ion binding	66	13	0.007	0.19697
									GO:0006412	RvsNIR_Upreg	BP	translation	119	27	1.8e-05	0.226891
									GO:0016559	RvsNIR_Upreg	BP	peroxisome fission	2	2	0.01	1
									GO:0005840	RvsNIR_Upreg	CC	ribosome	74	27	7.4e-11	0.364865
									GO:0005779	RvsNIR_Upreg	CC	integral component of peroxisomal membra...	3	2	0.029	0.666667
									GO:0003735	RvsNIR_Upreg	MF	structural constituent of ribosome	75	27	3.3e-11	0.36
									GO:0031177	RvsNIR_Upreg	MF	phosphopantetheine binding	6	4	0.0008	0.666667
									GO:0010181	RvsNIR_Upreg	MF	FMN binding	16	6	0.0017	0.375
									GO:0070330	RvsNIR_Upreg	MF	aromatase activity	2	2	0.0079	1
									GO:0003958	RvsNIR_Upreg	MF	NADPH-hemoprotein reductase activity	3	2	0.0224	0.666667

### Sheet: RvsM_Proteomics
Armillaria ostoyae									Armillaria cepistipes
GO_ID	Category	Type	Term	Annotated	Significant	topgoFisher	Gene_Ratio		GO_ID	Category	Type	Term	Annotated	Significant	topgoFisher	Gene_Ratio
GO:0055114	RvsM_upreg	BP	oxidation-reduction process	328	41	5.8e-06	0.125		GO:0055114	RvsM_upreg	BP	oxidation-reduction process	387	53	1.2e-12	0.136951
GO:0006801	RvsM_upreg	BP	superoxide metabolic process	8	3	0.013	0.375		GO:0033609	RvsM_upreg	BP	oxalate metabolic process	3	3	0.00018	1
GO:0005576	RvsM_upreg	CC	extracellular region	8	3	0.0032	0.375		GO:0008152	RvsM_upreg	BP	metabolic process	1319	89	0.00034	0.0674754
GO:0045254	RvsM_upreg	CC	pyruvate dehydrogenase complex	1	1	0.0421	1		GO:0006559	RvsM_upreg	BP	L-phenylalanine catabolic process	6	2	0.04214	0.333333
GO:0005634	RvsM_upreg	CC	nucleus	109	7	0.0482	0.0642202		GO:0046540	RvsM_upreg	CC	U4/U6 x U5 tri-snRNP complex	1	1	0.01	1
GO:0050660	RvsM_upreg	MF	flavin adenine dinucleotide binding	66	15	8.9e-05	0.227273		GO:0005688	RvsM_upreg	CC	U6 snRNP	1	1	0.01	1
GO:0030248	RvsM_upreg	MF	cellulose binding	3	3	0.00023	1		GO:0005634	RvsM_upreg	CC	nucleus	111	4	0.019	0.036036
GO:0020037	RvsM_upreg	MF	heme binding	43	9	0.00087	0.209302		GO:0020037	RvsM_upreg	MF	heme binding	68	18	7.3e-09	0.264706
GO:0070330	RvsM_upreg	MF	aromatase activity	2	2	0.00373	1		GO:0005506	RvsM_upreg	MF	iron ion binding	66	18	1e-08	0.272727
GO:0008171	RvsM_upreg	MF	O-methyltransferase activity	6	3	0.00393	0.5		GO:0016705	RvsM_upreg	MF	oxidoreductase activity, acting on paire...	61	18	2.8e-07	0.295082
GO:0016614	RvsM_upreg	MF	oxidoreductase activity, acting on CH-OH...	66	10	0.0058	0.151515		GO:0003824	RvsM_upreg	MF	catalytic activity	1381	102	1.4e-06	0.0738595
GO:0005506	RvsM_upreg	MF	iron ion binding	41	7	0.01074	0.170732		GO:0016614	RvsM_upreg	MF	oxidoreductase activity, acting on CH-OH...	68	10	0.00012	0.147059
GO:0016841	RvsM_upreg	MF	ammonia-lyase activity	3	2	0.01075	0.666667		GO:0050660	RvsM_upreg	MF	flavin adenine dinucleotide binding	70	13	0.00014	0.185714
GO:0003958	RvsM_upreg	MF	NADPH-hemoprotein reductase activity	3	2	0.01075	0.666667		GO:0045735	RvsM_upreg	MF	nutrient reservoir activity	3	3	0.00016	1
GO:0004096	RvsM_upreg	MF	catalase activity	3	2	0.01075	0.666667		GO:0016491	RvsM_upreg	MF	oxidoreductase activity	419	54	0.00209	0.128878
GO:0031177	RvsM_upreg	MF	phosphopantetheine binding	3	2	0.01075	0.666667		GO:0004089	RvsM_upreg	MF	carbonate dehydratase activity	2	2	0.003	1
GO:0071949	RvsM_upreg	MF	FAD binding	9	3	0.0144	0.333333		GO:0004108	RvsM_upreg	MF	citrate (Si)-synthase activity	2	2	0.003	1
GO:0003824	RvsM_upreg	MF	catalytic activity	1224	92	0.03314	0.0751634		GO:0070330	RvsM_upreg	MF	aromatase activity	2	2	0.003	1
GO:0048037	RvsM_upreg	MF	cofactor binding	140	25	0.03646	0.178571		GO:0003958	RvsM_upreg	MF	NADPH-hemoprotein reductase activity	3	2	0.00866	0.666667
GO:0018580	RvsM_upreg	MF	nitronate monooxygenase activity	6	2	0.04757	0.333333		GO:0004497	RvsM_upreg	MF	monooxygenase activity	24	8	0.0132	0.333333
GO:0010181	RvsM_upreg	MF	FMN binding	14	3	0.04985	0.214286		GO:0016841	RvsM_upreg	MF	ammonia-lyase activity	4	2	0.0167	0.5
									GO:0004499	RvsM_upreg	MF	N,N-dimethylaniline monooxygenase activi...	5	2	0.02685	0.4
									GO:0004601	RvsM_upreg	MF	peroxidase activity	17	4	0.03706	0.235294
									GO:0005507	RvsM_upreg	MF	copper ion binding	14	3	0.03775	0.214286
									GO:0050662	RvsM_upreg	MF	coenzyme binding	109	17	0.04355	0.155963
